# Assembly of host-specific bacterial and fungal communities from soil by diverse subaerial green algae

**DOI:** 10.64898/2026.11.06.764884

**Authors:** Magdalena W. Slawinska, Barbara Melkonian, Michael Melkonian, José Flores-Uribe, Paloma Durán, Ruben Garrido-Oter

## Abstract

Green algae recruit microbes from their environment to the phycosphere, a region closely surrounding algal cells which is analogous to the rhizosphere of land plants. Recent work showed that subaerial green algae can recruit and assemble their phycosphere microbiota from soil-derived bacteria. However, how widespread this ability is among diverse green algae, whether host identity shapes community composition, and whether soil-borne fungi can be recruited to the phycosphere remained unclear. Here, we show that subaerial green algae spanning Chlorophyta and Streptophyta assemble distinct phycosphere communities from soil-derived bacteria and fungi, with host identity as the primary driver of phycosphere composition, both in natural soil and in a liquid mesocosm. In soil, bacterial communities were strongly reshaped by algal hosts, whereas the fungal communities responded more weakly and less consistently. In liquid system, bacterial community composition was correlated with host phylogeny. Phycosphere communities included taxa known to associate with land plants in the rhizosphere, supporting the finding that some microbial taxa associate with a wide range of photosynthetic hosts. Our findings demonstrate that the green algae capacity to assemble distinct phycosphere communities possibly predates the divergence of Chlorophyta and Streptophyta. The stronger effect of host identity on bacterial than fungal community mirrors patterns observed in land plant microbiota, suggesting that principles of host-microbe interactions are conserved across evolutionarily distant photosynthetic hosts.
