## Supplementary Tables for "Assembly of host-specific bacterial and fungal communities from soil by diverse subaerial green algae"

### Sheet: Supplementary Table 1
AlgaID	Division	Class	Order	Family	Designation
CC-1690	Chlorophyta	Chlorophyceae	Chlamydomonadales	Chlamydomonadaceae	Chlamydomonas reinhardtii
MEL1030B	Chlorophyta	Chlorophyceae	Chlamydomonadales	Chlamydomonadaceae	Lercomonas mokradensis
MEL1032B	Chlorophyta	Ulvophyceae	Ulotrichales	Helicodictyaceae	Rhexinema sp.
MEL1033B	Chlorophyta	Ulvophyceae	Ulotrichales	Hazeniaceae	Hazenia basiliensis
MEL1108B	Chlorophyta	Trebouxiophyceae	Microthamniales	Microthamniaceae	Microthamnion sp.
MEL1122B	Streptophyta	Klebsormidiophyceae	Klebsormidiales	Klebsormidiaceae	Klebsormidium sp.
MEL1126B	Streptophyta	Zygnematophyceae	Spirogloeales	Spirogloeaceae	Spirogloea muscicola
MEL1127B	Streptophyta	Zygnematophyceae	Desmidiales	Desmidiaceae	Cosmarium sp.
MEL1134B	Streptophyta	Zygnematophyceae	Desmidiales	Desmidiaceae	Actinotaenium sp.

### Sheet: Supplementary Table 2
Dataset	Community	Correlation	Mantel_r	P_value	Permutations
Soil	Bacterial (16S)	Pearson	0.15923	0.0921	9999
Soil	Bacterial (16S)	Spearman	0.133479	0.1672	9999
Soil	Fungal (ITS)	Pearson	0.109139	0.2266	9999
Soil	Fungal (ITS)	Spearman	0.116332	0.2276	9999
Liquid medium (flask)	Bacterial (16S)	Pearson	0.839445	0.0003	9999
Liquid medium (flask)	Bacterial (16S)	Spearman	0.661196	0.0076	9999

### Sheet: Supplementary Table 3
Primer name	Sequence 5'-3'	Fragment	Purpose	Reference	Corresponding PCR program
F-566	CAGCAGCCGCGGTAATTCC	18S_EukAB	sequencing	Hadziavdic et al., 2014	NA
R-1200	CCCGTGTTGAGTCAAATTAAGC	18S_EukAB	sequencing	Hadziavdic et al., 2014	NA
BP23-724R	TCGCATGTACCTGCAGTAGC	rbcL_BP	amplification, sequencing	Fay et al., 1997	phylo50
BP22-1F	ATGTCACCACAAACAGAAAC	rbcL_BP	amplification, sequencing	Fay et al., 1997	phylo50
EukA	AACCTGGTTGATCCTGCCAGT	18S_EukAB	amplification, sequencing	modified from Medlin et al., 1988	phylo58
EukB	TGATCCTTCTGCAGGTTCACCTAC	18S_EukAB, 18S_CrN1-F-EukB	amplification, sequencing	modified from Medlin et al., 1988	phylo58, phylo60
CrN1-F	CTGCCAGTAGTCATATGCTTGTCTC	18S_CrN1-F-EukB	amplification, sequencing	Marin et al., 1998	phylo60
RH1	ATGTCACCACAAACAGAAACTAAAGC	rbcL_RH1_1385R	amplification, sequencing	Manhart, 1994	phylo50
1385R	GGAAAGAAATTAAATTTGAATT	rbcL_RH1_1385R	amplification, sequencing	McCourt et al., 2000	phylo50
rbc571s	TGTTTACGAGGTGGTCTTGA	rbcL_RH1_1385R	sequencing	Hayden & Waaland, 2002	NA
rbc590s	TCAAGACCACCTCGTAAACA	rbcL_RH1_1385R	sequencing	Hayden & Waaland, 2002	NA
MaGo1F	ATGTCACCACAAACNGAAAC	rbcL_MaGo1F-3R	amplification	Gontcharov et al., 2004	phylo50
MaGo2F	ATGTCACCACAAACNGAAACTAAAGCWGG	rbcL_MaGo2F-3R	amplification	Gontcharov et al., 2004	phylo50nested2
MaGo3R	GTATCRATHGTWTCAAATTC	rbcL_MaGo1F-3R, rbcL_MaGo2F-3R	amplification	Gontcharov et al., 2004	phylo50, phylo50nested2
Seq-1F-rbcL	CACCACAAACNGAAACTAAAGCWGG	rbcL_MaGo2F-3R	sequencing	Gontcharov et al., 2004	NA
Seq-2F-rbcL	TRTTYACYTCYATTGTAGG	rbcL_MaGo2F-3R	sequencing	Gontcharov et al., 2004	NA
Seq-4R-rbcL	ATCRATHGTWTCAAATTC	rbcL_MaGo2F-3R	sequencing	Gontcharov et al., 2004	NA
Seq-5R-rbcL	TTWGGYTTAATDGTACAWCC	rbcL_MaGo2F-3R	sequencing	Gontcharov et al., 2004	NA
799F	AACMGGATTAGATACCCKG	16S rRNA, V5-V7	amplification	Chelius and Triplett, 2001	16S_V5-V7_PCR1, 16S_V5-V7_PCR2
1192R	ACGTCATCCCCACCTTCC	16S rRNA, V5-V7	amplification	Beckers et al., 2016	16S_V5-V7_PCR1, 16S_V5-V7_PCR2
ITS_F1	GTGARTCATCGAATCTTTG	ITS2 rRNA	amplification	modified from Thiergart et al., 2020	ITS2_PCR1, ITS2_PCR2
ITS_R1	TCCTCCGCTTATTGATATGC	ITS2 rRNA	amplification	modified from Thiergart et al., 2020	ITS2_PCR1, ITS2_PCR2

### Sheet: Supplementary Table 4
phylo58
1	94 ˚C	2min
2	94 ˚C	30s	x30
3	58˚C	30s
4	72 ˚C	1.5 min
5	72 ˚C	5min
6	16 ˚C	forever hold
phylo60
1	94 ˚C	2min
2	94 ˚C	30s	x30
3	60˚C	30s
4	72 ˚C	1.5 min
5	72 ˚C	5min
6	16 ˚C	forever hold
phylo50
1	94 ˚C	2min
2	94 ˚C	30s	x30
3	50˚C	30s
4	72 ˚C	1.5 min
5	72 ˚C	5min
6	16 ˚C	forever hold
phylo50nested2
1	94 ˚C	2min
2	94 ˚C	30s	x35
3	50˚C	30s
4	72 ˚C	1.5 min
5	72 ˚C	5min
6	16 ˚C	forever hold
16S_V5-V7_PCR1
1	94 ˚C	2min
2	94 ˚C	30s	x25
3	55˚C	30s
4	72 ˚C	30 s
5	72 ˚C	5min
6	16 ˚C	forever hold
16S_V5-V7_PCR2
1	94 ˚C	2min
2	94 ˚C	30s	x10
3	55 ˚C	30s
4	72 ˚C	30 s
5	72 ˚C	5min
6	16 ˚C	forever hold
ITS2_PCR1
1	94 ˚C	2min
2	94 ˚C	30s	x25
3	59 ˚C	30s
4	72 ˚C	30 s
5	72 ˚C	5min
6	16 ˚C	forever hold
ITS2_PCR2
1	94 ˚C	2min
2	94 ˚C	30s	x10
3	59 ˚C	30s
4	72 ˚C	30 s
5	72 ˚C	5min
6	16 ˚C	forever hold

### Sheet: Supplementary Table 5
AlgaID	Initial classification (morphology based)	Molecular result	Current status
MEL1030B	Chlamydomonas sp.	18S_EukAB: L. mokradensis	Lercomonas mokradensis
MEL1032B	Chlorosarcina cf.	18S_EukAB: Rhexinema paucicellulare	Rhexinema sp.
MEL1033B	Pleurarstrum sp.	18S_EukAB: Hazenia sp.	Hazenia basiliensis
MEL1108B	Microthamnion sp.	18S_EukAB: Microthamnion sp.	Microthamnion sp.
MEL1122B	Klebsormidium sp.	18S_EukAB: Klebsormidium sp.	Klebsormidium sp.
MEL1126B	Spirogloea muscicola	rbcL_RH1_1385R, rbcL_BP: Spirogloea muscicola	Spirogloea muscicola
MEL1127B	Actinotaenium globosum	18S_CrN1-F-EukB; rbcL, 2 step rbcL_MaGo1F-3R, rbcL_MaGo2F-3R: Cosmarium sp.	Cosmarium sp.
MEL1134B	Cylindrocystis sp.	18S_EukAB; rbcL, 2 step rbcL_MaGo1F-3R, rbcL_MaGo2F-3R: Acinotaenium sp.	Actinotaenium sp.

### Sheet: Supplementary Table 6
Buffer name	Component	Concentration	Notes
Lysis buffer	Tris, pH 8.0	100 mM
	NaCl	100 mM
	EDTA	10 mM
	water	fill up to the final volume
	SDS	0.015	add just before use
	DTT	40 mM
	Proteinase K	100 µg/mL
NaCl-PEG solution	PEG 8000	18% w/v
	NaCl	14.6% w/v
	EDTA	1 mM
	Tris, pH 8.0	10 mM
